# *Manduca sexta* experience high parasitoid pressures in the field but minor fitness costs of consuming plant secondary compounds

**DOI:** 10.1101/2021.01.13.426617

**Authors:** Deidra J. Jacobsen

## Abstract

1. Plant-herbivore co-evolutionary interactions have led to a range of plant defenses that minimize insect damage and a suite of counter-adaptations that allow herbivores to feed on defended plants. Consuming plant secondary compounds results in herbivore growth and developmental costs but can have beneficial effects such as deterrence or harm of parasitoid enemies. Therefore, the role of secondary compounds on herbivore fitness must be considered in the context of the abundance and level of harm from natural enemies and the costs herbivores incur feeding on plant secondary compounds.
2. In this study, I combined field measurements of *Cotesia congregata* wasp parasitism pressure with detailed measurements of the costs of plant secondary compounds across developmental stages in the herbivore host, *Manduca sexta*.
3. I show that *C. congregata* parasitoids exert large negative selective pressures, killing 31-57% of *M. sexta* larvae in the field. *Manduca sexta* developed fastest during instars most at risk for parasitoid oviposition but growth was slowed by consumption of plant secondary compounds. The negative effects of consuming plant secondary compounds as larvae influenced adult size traits but there were no immune, survival, or fecundity costs.
4. These results suggest that developmental costs experienced by *M. sexta* herbivores consuming defensive compounds are minor in comparison to the strong negative survival pressures from abundant parasitoid enemies.
