## Supplementary material for "*Manduca sexta* experience high parasitoid pressures in the field but minor fitness costs of consuming plant secondary compounds": SI Table 3

### Sheet: corr
SI Table 3. Pairwise comparisons among pupal and adult traits. Separate controls are presented for nicotine and rutin because the effects of these secondary compounds were tested at different generations. Significant P values (< 0.05) are indicated with an asterisk (*).
		field control		field 0.5% nicotine		lab control		lab 0.5% nicotine		field control		field 0.5% rutin		lab control		lab 0.5%rutin
		cor	P	cor	P	cor	P	cor	P	cor	P	cor	P	cor	P	cor	P
follicles	body length	0.45	0.08	0.14	0.5	0.039	0.84	-0.1	0.58	0.272158	0.514343	0.297419	0.474353	0.0771977	0.679773	0.242187	0.243451
follicles	pupal wt	0.53	0.04*	0.18	0.39	0.052	0.79	0.12	0.52	-0.0239676	0.955078	0.410289	0.312681	0.0679103	0.716612	0.0563801	0.788945
follicles	body area	0.61	0.01*	0.24	0.24	-0.104	0.59	0.18	0.33	0.24562	0.557649	0.230035	0.583659	0.270205	0.14153	0.226049	0.277247
body length	pupal wt	0.59	<0.01*	0.56	<0.01*	0.629	<0.01*	0.59	<0.01*	0.594825	<0.01*	0.667112	<0.01*	0.48915	<0.01*	0.558377	<0.01*
pupal wt	body area	0.67	<0.01*	0.68	<0.01*	0.646	<0.01*	0.69	<0.01*	0.601401	<0.01*	0.837155	<0.01*	0.675151	<0.01*	0.774496	<0.01*
